# Bone morphogenetic protein (BMP) signaling determines neuroblastoma cell fate and sensitivity to retinoic acid

**DOI:** 10.1101/2024.05.09.593394

**Authors:** Min Pan, Yinwen Zhang, William C. Wright, Xueying Liu, Barbara Passaia, Duane Currier, Jonathan Low, Richard H. Chapple, Jacob A. Steele, Jon P. Connelly, Meifen Lu, Hyeong-Min Lee, Allister J. Loughran, Lei Yang, Brian J Abraham, Shondra M. Pruett-Miller, Burgess Freeman, George E. Campbell, Michael A. Dyer, Taosheng Chen, Elizabeth Stewart, Selene Koo, Heather Sheppard, John Easton, Paul Geeleher

## Abstract

Retinoic acid (RA) is a standard-of-care neuroblastoma drug thought to be effective by inducing differentiation. Curiously, RA has little effect on primary human tumors during upfront treatment but can eliminate neuroblastoma cells from the bone marrow during post-chemo consolidation therapy—a discrepancy that has never been explained. To investigate this, we treated a large cohort of neuroblastoma cell lines with RA and observed that the most RA-sensitive cells predominantly undergo apoptosis or senescence, rather than differentiation. We conducted genome-wide CRISPR knockout screens under RA treatment, which identified BMP signaling as controlling the apoptosis/senescence vs differentiation cell fate decision and determining RA’s overall potency. We then discovered that BMP signaling activity is markedly higher in neuroblastoma patient samples at bone marrow metastatic sites, providing a plausible explanation for RA’s ability to clear neuroblastoma cells specifically from the bone marrow, seemingly mimicking interactions between BMP and RA during normal development.
