## Supplementary Tables for "Bone morphogenetic protein (BMP) signaling determines neuroblastoma cell fate and sensitivity to retinoic acid": Table S1 IC50 and SMAD expression.xlsx

### Sheet: Sheet1
Cell line	Disease	IC50(nM)	log10(IC50) nM	GDSC SMAD9	Depmap SMAD9	GDSC SMAD1	Depmap SMAD1	GDSC SMAD5	Depmap SMAD5	RA + FK506 synergy score	RA + rapamycin synergy score
CHP-134	Neuroblastoma	2.507	0.399154	6.73641	5.97911	8.82943	5.374	7.06988	4.47379	81.72	28.95
D283	Medulloblastoma	4.399	0.643354	6.52046	5.44956	7.48075	4.02237	7.62072	5.36562	39.88	37.82
SKNSH	Neuroblastoma	31.5	1.49831	4.55447	5.08023	7.52708	4.46074	6.41124	4.90448	50.61	27.49
TGW	Neuroblastoma	64.63	1.81043	6.45124	5.19	8.10976	4.3427	6.82184	3.9644	43.04	67.41
MHHNB11	Neuroblastoma	67.66	1.83033	5.49066	5.00854	8.61776	3.79494	6.56509	4.54782	42.75	25.37
NB13	Neuroblastoma	287.7	2.45894	4.30897		8.9654		7.04172		43.96	46.59
NGP	Neuroblastoma	747	2.87332		4.37		3.24793		4.53419	30.69	23.9
KELLY	Neuroblastoma	785.6	2.8952	4.10673	4.57833	6.62133	3.67694	7.32875	4.35403	16.65	17.75
SKNAS	Neuroblastoma	1340	3.1271	3.77366	3.94486	9.01486	5.61794	6.91465	5.1819	19.47	5.07
SKES1	Ewing's sarcoma	1900	3.27875	4.23029	4.43	7.55076	4.77768	6.99142	4.65478	22.25	9.07
SKNFI	Neuroblastoma	4853	3.68601	3.90722	6.23	9.49608	6.08108	6.43335	4.56986	16.51	12.6
CHP212	Neuroblastoma	6438	3.80875	3.55603	3.75489	9.06234	5.33307	6.66507	5.25172
GIMEN	Neuroblastoma	10498	4.02111	2.87939	2.34767	6.5824	2.926	7.35907	4.65478	15.13	9.41
BE2C	Neuroblastoma	25108	4.39981
SKMEL2	Melanoma	131815	5.11996	2.95168	1.58015	5.48677	2.66676	6.84122	4.8846	12.69	7.55
HCT116	Colorectal carcinoma	208772	5.31967	2.87652	0.62293	7.61888	4.26529	7.18756	4.9486	9.65	13.21
RH30										7.93	9.34
293T										13.37	8.94
