## Supplementary Tables for "Bone morphogenetic protein (BMP) signaling determines neuroblastoma cell fate and sensitivity to retinoic acid": Table S3 HighThroughputData.xlsx

### Sheet: Data collection
Supplementary Table 3: a Summary of High-Throughput Data in the Study (primarily relevant to Fig. 5)
	CHP-134				BE(2)-M17				TGW								Approximate cell viability @ treatment time point (CAN WE FILL IN FOR OTHER CELL LINES?)
Time Point	0h	1d	3d	6d	0h	1d	3d	6d	0h	1d	3d	6d		Treatment			CHP-134	TGW	BE(2)-M17
RARA ChIP	×2	×2			×2	×2			×2	×2	×2				0h Baseline		1	1	1
SMAD4 ChIP	×2	×2			×2	×2			×2	×2	×2				1d @ 2uM RA		0.965	1.008	1.03
SMAD9 ChIP	×2	×2	×2	×2											3d @ 2uM RA/0.5uM RA		20-30%	40-60%
RNA-seq	×2	×2	×2	×2											6d @ 2uM RA		< 10%
														× Num replicates
Note: TGW was treated with 0.5 uM RA for ChIP-seq at 3 days.

### Sheet: ChIP
ChIP-seq data Summary
Cell type	Sample	Antibody	Replicate	Drug	Treat time (day)	Library type	Total reads	Mapping reads	Mapping rate	Final reads
CHP-134	DMSO_1	RARA	1	DMSO	0	ChIP	65674982	64280755	0.9788	43276021
CHP-134	DMSO_2	RARA	2	DMSO	0	ChIP	53225589	52368414	0.9839	27699463
CHP-134	RA_1	RARA	1	RA	1	ChIP	74035217	72665058	0.9815	55570044
CHP-134	RA_2	RARA	2	RA	1	ChIP	59751763	58826696	0.9845	44862030
CHP-134	DMSO_Input	-	1	DMSO	0	ChIP	76173162	75855627	0.9958	62483779
CHP-134	RA_Input	-	1	RA	1	ChIP	83515664	83146289	0.9956	66877312
CHP-134	Min_0_1	SMAD9	1	DMSO	0	ChIP	64431638	63439897	0.9846	50423371
CHP-134	Min_0_2	SMAD9	2	DMSO	0	ChIP	41342154	40941494	0.9903	33346986
CHP-134	Min_1_1	SMAD9	1	RA	1	ChIP	47540137	46817100	0.9848	35629898
CHP-134	Min_1D_2	SMAD9	2	RA	1	ChIP	26556207	26363657	0.9927	21795366
CHP-134	Min_Day3_1	SMAD9	1	RA	3	ChIP	205496060	203427728	0.9899	161345674
CHP-134	Min_Day3_2	SMAD9	2	RA	3	ChIP	219788700	217527906	0.9897	154906301
CHP-134	Min_6_1	SMAD9	1	RA	6	ChIP	61506663	60732623	0.9874	48091570
CHP-134	Min_6_2	SMAD9	2	RA	6	ChIP	69323613	68325507	0.9856	52902997
CHP-134	D0_Input	-	1	DMSO	0	ChIP	140339436	139288901	0.9925	114614873
CHP-134	Min_Input	-	1	RA	1	ChIP	122394778	121385981	0.9918	99393085
CHP-134	Min_Day3_Input	-	1	RA	3	ChIP	128165110	126789378	0.9893	97514420
CHP-134	D6_Input	-	1	RA	6	ChIP	124573735	123815893	0.9939	103012093
CHP-134	DMSO-Rep1	SMAD4	1	DMSO	0	ChIP	77111901	76113222	0.987	54116390
CHP-134	DMSO-Rep2	SMAD4	2	DMSO	0	ChIP	59202372	58605994	0.9899	42783729
CHP-134	ATRA-Rep1	SMAD4	1	RA	1	ChIP	67136951	66681406	0.9932	52594818
CHP-134	ATRA-Rep2	SMAD4	2	RA	1	ChIP	70135919	69694635	0.9937	54964720
CHP-134	DMSO_Input	-	1	DMSO	0	ChIP	72485140	72230579	0.9965	58832060
CHP-134	RA_Input	-	1	RA	1	ChIP	42773511	42613073	0.9962	35033675
TGW	TGW_DMSO	RARA	1	DMSO	0	ChIP	40783692	39944782	0.9794	29979105
TGW	TGW_DMSO2	RARA	2	DMSO	0	ChIP	112224664	111087139	0.9899	83936225
TGW	TGW_RA1	RARA	1	RA	1	ChIP	126531199	125433561	0.9913	102268764
TGW	TGW_RA2	RARA	2	RA	1	ChIP	92230328	91017336	0.9868	71317872
TGW	TGW_3D_1	RARA	1	RA	3	ChIP	51169429	50296335	0.9829	42298817
TGW	TGW_3D_2	RARA	2	RA	3	ChIP	54483781	53849681	0.9884	45058050
TGW	TGW_DMSO_input	-	1	DMSO	0	ChIP	49845640	49455225	0.9922	41547162
TGW	TGW_1D_Input	-	1	RA	1	ChIP	116430953	115771280	0.9943	92838712
TGW	TGW_3D_Input	-	1	RA	3	ChIP	56448793	56111150	0.994	47696474
TGW	TGW_0d_1	SMAD4	1	DMSO	0	ChIP	50216312	47033219	0.9366	31986009
TGW	TGW_0d_2	SMAD4	2	DMSO	0	ChIP	55661325	52383941	0.9411	36321601
TGW	TGW_1d_1	SMAD4	1	RA	1	ChIP	60834225	60259805	0.9906	51501837
TGW	TGW_1d_2	SMAD4	2	RA	1	ChIP	56255064	55584531	0.9881	46949002
TGW	TGW_3d_1	SMAD4	1	RA	3	ChIP	69648829	68748746	0.9871	56832135
TGW	TGW_3d_2	SMAD4	2	RA	3	ChIP	75770110	75137479	0.9917	62638077
TGW	TGW_DMSO_input	-	1	DMSO	0	ChIP	70369220	69308463	0.9849	56863474
TGW	TGW_1D_Input	-	1	RA	1	ChIP	63242905	62767156	0.9925	54329040
TGW	TGW_3D_Input	-	1	RA	3	ChIP	54867317	54378320	0.9911	46085827
BE2C	BE2_DMSO1	RARA	1	DMSO	0	ChIP	92628866	91948391	0.9927	65716586
BE2C	BE2_DMSO2	RARA	2	DMSO	0	ChIP	139204160	138092608	0.992	102673695
BE2C	BE2_RA	RARA	1	RA	1	ChIP	82430886	81592093	0.9898	59553474
BE2C	BE2_RA2	RARA	2	RA	1	ChIP	90974042	89863177	0.9878	57146198
BE2C	BE2_DMSO_Input_S1	-	1	DMSO	0	ChIP	64372041	63974292	0.9938	54622820
BE2C	Min_BEC_RA_input_S1	-	1	RA	1	ChIP	46537091	46172045	0.9922	38389426
BE2C	BE2-M17-DMSO_RD-Smad4-Rep1	SMAD4	1	DMSO	0	ChIP	48174770	47979596	0.9959	39918931
BE2C	BE2-M17-DMSO_RD-Smad4-Rep2	SMAD4	2	DMSO	0	ChIP	47193533	47036719	0.9967	38321491
BE2C	BE2-M17-ATRA_RD-Smad4-Rep1	SMAD4	1	RA	1	ChIP	47339229	47011406	0.9931	36051975
BE2C	BE2-M17-ATRA_RD-Smad4-Rep2	SMAD4	2	RA	1	ChIP	49941912	49562342	0.9924	40828269
BE2C	BE2-M17-DMSO_pG-ChIPInput111721	-	1	DMSO	1	ChIP	46618074	46522262	0.9979	38800855
BE2C	BE2-M17-ATRA_pG-Input111721	-	1	RA	1	ChIP	43680993	43576724	0.9976	37224868

### Sheet: RNA
RNA-seq data Summary
Cell type	Knockdown	Sample	Replicate	Drug	Treat_time (day)	Library type	Total reads	Mapping reads	Mapping rate	Dup	Coding	UTR	Intron	Intergenic
CHP-134	no	Ctrl_0d	1	DMSO	0	RNA-seq	190863634	184538430	0.9676	0.2289	0.2629	0.1999	0.4267	0.1105
CHP-134	no	Ctrl_0d	2	DMSO	0	RNA-seq	168166202	162169350	0.9651	0.2206	0.261	0.1997	0.4269	0.1124
CHP-134	no	Ctrl_1d	1	RA	1	RNA-seq	189177448	183734604	0.972	0.2187	0.2513	0.188	0.4545	0.1061
CHP-134	no	Ctrl_1d	2	RA	1	RNA-seq	195130846	189387944	0.9714	0.2166	0.2413	0.1826	0.4648	0.1111
CHP-134	no	Ctrl_3d	1	RA	3	RNA-seq	163127656	158426490	0.9719	0.2163	0.2409	0.1907	0.4503	0.1182
CHP-134	no	Ctrl_3d	2	RA	3	RNA-seq	175396102	169788636	0.9688	0.2088	0.24	0.1889	0.4539	0.1171
CHP-134	no	Ctrl_6d	1	RA	6	RNA-seq	175810818	171207270	0.9744	0.2057	0.2147	0.1974	0.444	0.1439
CHP-134	no	Ctrl_6d	2	RA	6	RNA-seq	182360916	177456482	0.9738	0.2054	0.216	0.1991	0.4421	0.1428
CHP-134	SMAD9 knockdown	7040_0d	1	DMSO	0	RNA-seq	159507508	153914908	0.9657	0.2284	0.2564	0.2041	0.4262	0.1133
CHP-134	SMAD9 knockdown	7040_0d	2	DMSO	0	RNA-seq	181345728	175024628	0.966	0.2281	0.2572	0.2	0.4283	0.1145
CHP-134	SMAD9 knockdown	7040_1d	1	RA	1	RNA-seq	207812216	201009368	0.9679	0.2238	0.2478	0.1881	0.4545	0.1096
CHP-134	SMAD9 knockdown	7040_1d	2	RA	1	RNA-seq	163613966	157633440	0.9641	0.2046	0.2402	0.1845	0.467	0.1083
CHP-134	SMAD9 knockdown	7040_3d	1	RA	3	RNA-seq	188380268	182656446	0.9706	0.2198	0.2405	0.1945	0.4423	0.1227
CHP-134	SMAD9 knockdown	7040_3d	2	RA	3	RNA-seq	139345978	135110644	0.9708	0.2141	0.243	0.1959	0.4349	0.1261
CHP-134	SMAD9 knockdown	7040_6d	1	RA	6	RNA-seq	172054648	166063192	0.9659	0.2173	0.2234	0.2021	0.4292	0.1453
CHP-134	SMAD9 knockdown	7040_6d	2	RA	6	RNA-seq	155735928	150235698	0.9654	0.2169	0.2202	0.1981	0.4346	0.147
CHP-134	SMAD9 knockdown	7228_0d	1	DMSO	0	RNA-seq	127940992	123808016	0.9684	0.2177	0.2579	0.2068	0.4201	0.1152
CHP-134	SMAD9 knockdown	7228_0d	2	DMSO	0	RNA-seq	190525402	182612548	0.9603	0.2284	0.1994	0.1831	0.4815	0.1358
CHP-134	SMAD9 knockdown	7228_1d	1	RA	1	RNA-seq	180710022	175419292	0.9714	0.2014	0.2466	0.1893	0.4564	0.1077
CHP-134	SMAD9 knockdown	7228_1d	2	RA	1	RNA-seq	230038352	222929770	0.9699	0.2088	0.2448	0.1907	0.4572	0.1073
CHP-134	SMAD9 knockdown	7228_3d	1	RA	3	RNA-seq	134996784	130836154	0.9699	0.2258	0.2482	0.1904	0.4363	0.1251
CHP-134	SMAD9 knockdown	7228_3d	2	RA	3	RNA-seq	154448382	149233924	0.9669	0.2083	0.243	0.1946	0.442	0.1205
CHP-134	SMAD9 knockdown	7228_6d	1	RA	6	RNA-seq	185956616	179914374	0.9654	0.2296	0.2202	0.1981	0.4346	0.147
CHP-134	SMAD9 knockdown	7228_6d	2	RA	6	RNA-seq	145646378	140779756	0.9672	0.2161	0.2131	0.1921	0.4442	0.1504
