## Supplementary Tables for "Bone morphogenetic protein (BMP) signaling determines neuroblastoma cell fate and sensitivity to retinoic acid": Table S5 DEG and binding peak overlap.xlsx

### Sheet: Sheet1
Supplementary Table 5: the overrepresentation of RARA and SMAD4 binding genes within the differentially expressed genes
Enrichment test for the overrepresentation of RARA and SMAD4 binding genes within the differentially expressed genes.
Samples	time	DEG group	k	n	m	N	pvalue
untreated vs RA-treated	1 day	down-regulation	31	74	4363	12991	0.0832419
untreated vs RA-treated	1 day	up-regulation	80	145	4363	12991	6.61e-08
untreated vs RA-treated	3 days	down-regulation	145	296	4363	12991	2.25e-08
untreated vs RA-treated	3 days	up-regulation	222	426	4363	12991	9.75e-16
untreated vs RA-treated	6 days	down-regulation	563	1718	4363	12991	0.786287
untreated vs RA-treated	6 days	up-regulation	645	1626	4363	12991	2.31e-08
k	the number of genes that differentially expressed (either down or up regulated) and also bind by RARA and SMAD4
n	the number of genes that differentially expressed (either down or up regulated)
m	the number of genes that bind by RARA and SMAD4
N	the number of total expressed genes in the analysis

### Sheet: Sheet2
	Supplementary Table 5: the overrepresentation of RARA and SMAD4 binding genes within the differentially expressed genes
Enrichment test to the overrepresentation of RARA and SMAD4 binding genes within the differentially expressed genes for each function group
Samples	time	function group	DEG group	k	n	m	N	pvalue
untreated vs RA-treated	1 day	Apoptosis	down-regulation	0	31	205	4363	1
untreated vs RA-treated	1 day	Apoptosis	up-regulation	3	80	205	4363	0.733998
untreated vs RA-treated	1 day	Cell Cycle	down-regulation	0	31	108	4363	1
untreated vs RA-treated	1 day	Cell Cycle	up-regulation	0	80	108	4363	1
untreated vs RA-treated	1 day	Cell Differentiation	down-regulation	1	31	295	4363	0.886735
untreated vs RA-treated	1 day	Cell Differentiation	up-regulation	9	80	295	4363	0.0887337
untreated vs RA-treated	1 day	TGF-beta signaling	down-regulation	3	31	180	4363	0.133905
untreated vs RA-treated	1 day	TGF-beta signaling	up-regulation	3	80	180	4363	0.648557
untreated vs RA-treated	3 days	Apoptosis	down-regulation	4	145	205	4363	0.916766
untreated vs RA-treated	3 days	Apoptosis	up-regulation	11	222	205	4363	0.47325
untreated vs RA-treated	3 days	Cell Cycle	down-regulation	1	145	108	4363	0.975192
untreated vs RA-treated	3 days	Cell Cycle	up-regulation	0	222	108	4363	1
untreated vs RA-treated	3 days	Cell Differentiation	down-regulation	10	145	295	4363	0.522565
untreated vs RA-treated	3 days	Cell Differentiation	up-regulation	22	222	295	4363	0.042902
untreated vs RA-treated	3 days	TGF-beta signaling	down-regulation	11	145	180	4363	0.0358533
untreated vs RA-treated	3 days	TGF-beta signaling	up-regulation	12	222	180	4363	0.203688
untreated vs RA-treated	6 days	Apoptosis	down-regulation	26	563	205	4363	0.571486
untreated vs RA-treated	6 days	Apoptosis	up-regulation	20	645	205	4363	0.988595
untreated vs RA-treated	6 days	Cell Cycle	down-regulation	34	563	108	4363	2.73e-07
untreated vs RA-treated	6 days	Cell Cycle	up-regulation	6	645	108	4363	0.999338
untreated vs RA-treated	6 days	Cell Differentiation	down-regulation	30	563	295	4363	0.941933
untreated vs RA-treated	6 days	Cell Differentiation	up-regulation	63	645	295	4363	0.00105104
untreated vs RA-treated	6 days	TGF-beta signaling	down-regulation	33	563	180	4363	0.0210879
untreated vs RA-treated	6 days	TGF-beta signaling	up-regulation	20	645	180	4363	0.940763
k	the number of genes that differentially expressed (either down or up regulated) and also bind by RARA and SMAD4
n	the number of genes that differentially expressed (either down or up regulated)
m	the number of genes that bind by RARA and SMAD4
N	the number of total expressed genes in the analysis
